# Unravelling native plant resistomes – The *Sphagnum* microbiome harbours versatile and novel antimicrobial resistance genes

**DOI:** 10.1101/695973

**Authors:** Melanie-Maria Obermeier, Julian Taffner, Alessandro Bergna, Anja Poehlein, Tomislav Cernava, Christina Andrea Müller, Gabriele Berg

## Abstract

The expanding antibiotic resistance crisis calls for a more in depth understanding of the importance of antimicrobial resistance genes (ARGs) in pristine environments. We, therefore, studied the microbiota associated with *Sphagnum* forming the main vegetation in undomesticated, evolutionary old bog ecosystems. In our complementary analysis of a culture collection, metagenomic data and a fosmid library, we identified a low abundant but highly diverse pool of resistance determinants, which targets an unexpected broad range of antibiotics including natural and synthetic compounds. This derives both, from the extraordinarily high abundance of efflux pumps (80%), and the unexpectedly versatile set of ARGs underlying all major resistance mechanisms. The overall target spectrum of detected resistance determinants spans 21 antibiotic classes, whereby β-lactamases and vancomycin resistance appeared as the predominant resistances in all screenings. Multi-resistance was frequently observed among bacterial isolates, e.g. in *Serratia, Pandorea, Paraburkhotderia* and *Rouxiella.* In a search for novel ARGs we identified the new class A β-lactamase Mm3. The native *Sphagnum* resistome comprising a highly diversified and partially novel set of ARGs contributes to the bog ecosystem’s plasticity. Our results shed light onto the antibiotic resistance background of non-agricultural plants and highlight the ecological link between natural and clinically relevant resistomes.

---

The risk posed to modern medicine by increased morbidity and mortality associated with antibacterial resistance continues to escalate globally and has reached a stage where a post-antibiotic era is not unthinkable anymore^1,2^. Many of the clinically relevant antimicrobial resistance genes (ARGs) originate from the environment, wherein they may act in intra-community signalling and metabolic processes; in the presence of selective pressure they can adapt antibiotic resistance as primary function^3^. In order to retrace the origin and habitat transitions of resistant microorganisms, a detailed understanding of native resistomes is crucial^3^. So far, such elucidations focused on soil, water and air^4^. Limited work has been performed on plants and thereby mostly evolved around fresh produce to assess the risk potential of crops in serving as gateway of ARGs to humans^5–7^. The resistome of native plants from pristine vegetation was neglected so far. It can, however, provide the missing ecological link to understand the evolution and functioning of native resistomes as well as their role as pools of unexplored resistance mechanisms^8^. Since the resistome reflects the continuous co-evolution of small bioactive molecules and microbial genomes within an environment^9^, native plants, which provide an extraordinarily diversified secondary metabolism, are expected to possess a diversified intrinsic resistome as well.

*Sphagnum magellanicum* Brid. covering peatlands, was selected as a model plant to study ARGs in a representative pristine as well as evolutionary old ecosystem^10,11^. *Sphagnum*-dominated peatlands constitute balancing and productive ecosystems, in which the prevailing harsh conditions fostered symbiotic connections throughout a long plant-microbe co-evolution^12,13^. As a result, the *Sphagnum* microbiome is highly abundant and diverse with a specialised structure and function similar across geographic locations^14,15^. The microbiota fulfils important functions like nutrient supply and protection against biotic and abiotic stress; its metagenome is characterised to a remarkably high extend by signatures indicating horizontal gene transfer and communication systems thought to facilitate the balance between plasticity and stability within the bog ecosystem^13^. Moreover, the highly stable microbiome is not affected by soil microbiota, given that the rootless *Sphagnum* moss grows on peat; accumulated, partly degraded plant material mostly stemming from the plant itself and forming the largest terrestrial carbon sink on Earth^11^. *Sphagnum* mosses harbour specific and rich metabolite profiles^13^ and their associated microbiota is characterised by a high proportion of antimicrobial activity^16^. Altogether, *S. magellanicum* represents an ideal model to elucidate the antibiotic resistance background of plants which we expect to: i) comprise predominantly resistances against natural antibiotics due to the missing selective pressure by synthetic ones, ii) encompass versatile but evenly distributed ARGs due to the diverse and stable microbial community, iii) contain yet-unknown resistance genes. For our study, we pursued a unique approach combining analysis of a culture collection, *in silico* data mining of deep-sequenced metagenomic data, and functional metagenomics; the importance of combinatorial approaches for functional validation of *in silico* predictions was emphasised but rarely considered before^5,17^.
