## Supplementary material: Data 1 Isolate resistance profiles for "Unravelling native plant resistomes – The *Sphagnum* microbiome harbours versatile and novel antimicrobial resistance genes"

### Sheet: culture collection
Isolate No.	Ampicillin	Tetracycline	Erythromycin	Gentamycin	Rifampicin	Kanamycin	Nalidixic acid	Ciprofloxacin	Sulfadiazine	Vancomycin
1a1	0	0	0	0	0	0	0	0	1	1		1= resistant
1a2	1	0	0	0	1	0	0	1	1	1		0= sensitive
1a3	1	0	0	1	1	1	0	0	1	1
1a4	1	0	1	1	1	0	0	0	1	1
1a5	1	0	1	1	1	1	1	1	1	1
1a6	1	0	0	1	1	0	0	0	1	1
1a7	0	0	0	0	0	0	0	0	1	1
1a8	1	0	1	0	1	0	0	1	1	1
1a9	1	0	0	0	0	0	0	1	1	1
1a10	1	0	0	0	0	0	0	0	1	1
1a11	1	0	0	1	0	0	0	0	1	1
1a12	1	0	0	0	1	0	0	1	1	0
1a13	1	0	1	1	0	0	0	1	1	0
1a14	1	0	0	0	0	0	0	0	1	0
1a15	0	0	0	0	1	0	0	1	1	1
1a16	0	0	1	0	0	0	0	0	0	1
1a17	1	0	0	0	0	0	0	0	0	0
1a18	1	1	0	1	1	1	1	1	1	1
1a19	0	0	0	1	1	1	0	1	1	1
1a20	1	0	0	0	0	0	0	0	1	0
1a21	1	0	0	0	0	0	0	1	1	1
1a22	1	0	1	0	1	0	0	0	1	1
1a23	1	0	0	1	0	0	1	0	1	1
1a24	1	0	1	1	0	0	0	0	1	1
1a25	1	0	0	0	0	0	0	1	0	0
1a26	1	0	0	1	0	0	0	0	0	0
1a27	1	0	0	0	1	0	0	1	1	1
1a28	0	0	0	0	0	0	0	0	0	0
1a29	0	0	0	0	0	0	0	0	0	0
1a30	0	0	1	0	0	1	0	1	1	1
1a31	0	0	0	0	1	0	0	1	1	1
1a32	0	0	0	1	0	0	0	0	1	0
1a33	1	0	1	0	0	0	0	1	1	1
1a34	1	0	0	1	0	1	0	1	1	1
1a35	1	0	0	0	1	0	1	1	1	1
1a36	1	0	1	0	0	0	0	0	1	1
1a37	0	0	0	1	0	0	0	1	0	1
1a38	0	0	0	0	0	0	1	0	1	0
1a39	1	0	0	1	0	1	0	1	1	1
1a40	1	0	1	1	1	1	0	0	1	1
1a41	1	0	0	1	0	0	0	0	1	0
1a42	1	0	0	1	1	0	0	1	1	1
1a43	0	0	0	0	0	0	0	0	0	0
1a44	1	0	0	1	0	0	0	0	0	0
1a45	1	0	0	1	1	0	0	0	0	0
1a46	0	0	0	0	1	0	0	0	0	0
1a47	0	0	0	0	0	0	0	0	0	0
1a48	0	0	1	1	1	0	0	1	1	1
1a49	0	0	0	1	0	1	1	1	1	0
1a50	1	0	1	1	0	0	0	0	1	1
1b1	1	0	1	0	0	1	1	1	1	1
1b2	0	0	0	0	0	0	0	0	1	1
1b3	0	0	0	1	0	0	0	0	0	1
1b4	1	0	0	1	0	0	0	1	1	1
1b5	1	0	1	1	0	1	0	1	1	1
1b6	0	0	0	0	1	0	0	1	1	0
1b7	0	0	1	0	1	0	0	1	1	0
1b8	1	0	0	0	0	0	0	0	1	1
1b9	0	0	0	0	0	0	0	0	0	0
1b10	0	0	0	0	1	0	0	0	0	0
1b11	1	0	0	0	0	1	1	1	1	1
1b12	0	0	0	0	0	0	0	0	1	0
1b13	0	0	0	1	0	0	0	1	1	0
1b14	1	0	1	1	1	0	0	0	1	1
1b15	1	0	0	0	0	0	0	1	1	1
1b16	0	0	0	0	0	0	0	0	1	0
1b17	0	0	0	0	0	0	0	0	0	0
1b18	0	0	0	0	0	0	0	0	0	0
1b19	0	0	0	1	0	0	0	0	0	0
1b20	0	0	0	0	1	0	0	1	1	0
1b21	0	0	0	0	0	0	0	0	1	0
1b22	0	0	0	0	0	0	0	1	1	0
1b23	0	0	0	0	0	0	0	0	0	0
1b24	1	0	1	1	1	0	0	0	1	1
1b25	0	0	0	0	0	0	0	0	0	0
1b26	1	0	1	1	1	0	0	0	1	1
1b27	1	0	0	0	0	0	1	1	1	0
1b28	1	1	1	1	0	0	0	0	1	1
1b29	0	0	0	0	1	0	0	1	1	0
1b30	1	1	1	0	1	0	1	1	1	1
1b31	0	0	0	0	0	0	1	1	1	0
1b32	0	0	0	0	0	0	0	0	1	0
1b33	0	0	0	0	0	0	0	0	0	1
1b34	0	0	0	1	0	0	0	0	1	0
1b35	0	0	0	0	0	0	0	0	0	0
1b36	0	0	0	0	1	0	0	1	1	0
1b37	0	0	0	0	0	0	1	0	1	0
1b38	0	0	0	0	0	0	0	0	1	0
1b39	1	0	0	0	1	0	0	1	1	1
1b40	1	0	1	1	1	0	0	1	1	1
1b41	0	1	0	1	1	0	0	0	0	0
1b42	0	1	1	1	1	0	0	0	1	1
1b43	1	0	1	1	0	1	0	1	1	0
1b44	1	0	1	1	0	0	0	0	1	0
1b45	1	0	0	0	0	0	1	1	1	1
2a1	0	0	0	0	0	0	0	0	0	0
2a2	0	0	1	0	0	0	0	1	1	1
2a3	0	0	0	0	0	0	0	1	1	1
2a4	0	0	0	0	1	0	0	1	1	1
2a5	1	0	0	0	0	0	1	1	1	1
2a6	0	0	0	0	0	0	0	1	1	1
2a7	0	0	0	0	0	0	0	0	0	0
2a8	0	0	0	0	0	0	0	1	1	1
2a9	0	0	0	0	0	0	0	0	0	0
2a10	0	0	1	1	1	0	0	0	0	0
2a11	0	0	1	0	1	0	1	1	1	1
2a12	1	0	0	0	1	0	0	1	0	0
2a13	0	0	0	0	0	0	0	1	0	0
2a14	1	0	0	1	1	0	0	1	1	1
2a15	0	0	0	0	0	0	0	1	1	1
2a16	0	0	0	0	1	0	0	0	0	0
2a17	0	0	0	0	0	0	0	0	0	0
2a18	1	0	0	0	1	0	0	1	0	0
2a19	1	0	0	0	0	0	0	1	1	1
2a20	0	0	0	0	1	0	0	0	1	1
2a21	0	0	0	0	0	0	0	1	1	1
2a22	0	1	1	0	1	1	0	0	1	0
2a23	0	0	1	1	0	1	0	1	0	1
2a24	0	0	0	0	0	0	1	0	1	1
2a25	0	0	0	0	0	0	0	0	0	0
2a26	0	0	0	0	1	0	0	1	0	0
2a27	0	0	0	0	0	0	0	0	0	0
2a28	0	0	0	0	0	0	0	0	0	0
2a29	0	0	0	0	1	0	0	1	0	0
2a30	1	0	0	0	1	0	0	1	1	0
2a31	1	0	0	0	0	0	0	1	0	1
2a32	1	0	0	1	0	1	1	1	1	1
2a33	0	0	0	0	0	0	0	1	0	1
2a34	1	0	0	0	1	0	0	1	0	0
2a35	0	0	0	0	0	0	0	1	1	0
2a36	0	0	1	0	0	0	0	0	0	1
2a37	0	0	0	0	1	0	0	0	0	0
2a38	1	0	0	0	0	0	0	0	1	1
2a39	0	0	1	1	1	0	0	0	1	1
2a40	1	0	1	1	1	0	0	0	0	0
2a41	0	0	0	0	0	0	0	0	0	0
2a42	0	0	0	0	1	0	0	1	1	1
2a43	0	0	0	0	0	0	0	1	0	0
2a44	0	0	1	1	1	0	0	0	0	1
2a45	0	0	0	0	1	0	0	0	0	0
2a46	0	0	0	0	0	1	0	1	0	0
2a47	0	1	1	0	1	1	0	1	0	0
2a48	1	0	1	0	1	1	1	1	1	1
2a49	1	0	0	0	1	1	1	1	1	0
2a50	0	1	1	0	1	1	1	0	1	1
2b1	1	0	0	0	0	1	0	0	1	1
2b2	0	0	0	0	0	0	0	1	0	0
2b3	1	0	0	0	0	0	0	1	1	1
2b4	0	1	0	0	0	0	0	0	0	0
2b5	0	0	0	0	0	1	0	0	0	0
2b6	0	0	0	0	0	0	0	0	0	0
2b7	0	0	0	0	0	0	0	1	0	0
2b8	1	0	0	0	1	0	0	1	0	0
2b9	1	0	0	1	0	0	0	0	1	1
2b10	1	0	0	0	0	0	0	0	0	0
2b11	1	0	0	0	1	0	0	1	1	1
2b12	0	0	0	0	0	0	0	1	0	0
2b13	0	0	0	0	0	0	0	1	1	0
2b14	0	0	0	0	0	0	1	0	0	0
2b15	0	0	0	0	1	0	0	1	0	0
2b16	0	0	0	0	0	0	0	0	0	0
2b17	0	0	0	0	0	0	0	0	0	0
2b18	1	0	0	0	0	0	0	1	1	0
2b19	0	0	0	0	0	0	0	0	0	0
2b20	0	0	0	0	0	0	0	0	0	0
2b21	0	0	0	0	0	0	0	1	0	0
2b22	1	0	0	0	0	0	0	0	0	1
2b23	1	0	0	0	1	0	0	0	1	0
2b24	1	0	0	0	1	0	0	1	0	1
2b25	0	0	0	0	0	0	0	0	0	0
2b26	1	0	0	0	0	1	0	1	1	0
2b27	1	0	0	0	0	0	0	1	1	0
2b28	0	0	0	0	0	0	0	0	0	0
2b29	1	0	0	0	1	0	0	0	0	0
2b30	0	0	0	0	1	0	0	0	0	0
2b31	0	0	0	0	1	0	0	0	0	0
2b32	0	0	0	0	1	0	0	1	0	0
2b33	1	0	0	0	1	0	1	1	1	0
2b34	0	0	0	0	0	0	0	1	1	1
2b35	0	0	0	0	1	0	0	0	1	0
2b36	0	0	0	0	0	0	0	0	0	0
2b37	1	0	0	0	1	0	0	0	0	0
2b38	0	0	0	0	0	0	0	0	1	0
2b39	1	0	0	0	0	0	1	1	1	1
2b40	1	0	0	0	0	0	1	1	1	1
2b41	0	0	0	0	0	0	0	0	0	1
2b42	0	0	1	0	0	0	1	1	1	1
2b43	0	0	0	0	0	0	0	0	0	0
2b44	0	0	0	0	0	0	0	0	0	0
2b45	1	0	1	0	0	0	0	1	0	0
3a1	0	0	0	0	0	0	0	0	0	1
3a2	0	0	0	0	1	0	0	1	1	1
3a3	1	0	1	1	1	1	0	1	1	1
3a4	0	1	0	0	1	1	0	1	1	1
3a5	0	0	1	0	1	0	0	1	1	1
3a6	1	0	1	0	1	0	0	1	1	1
3a7	1	0	0	0	0	0	0	1	1	1
3a8	0	0	0	0	1	0	0	0	0	0
3a9	0	0	0	0	0	0	0	0	0	0
3a10	0	0	0	0	1	0	0	0	0	0
3a11	1	0	1	0	0	0	1	1	1	1
3a12	1	0	0	0	0	0	1	1	1	1
3a13	0	0	0	0	0	0	0	1	1	1
3a14	0	0	1	0	0	0	1	1	1	1
3a15	1	0	1	0	1	0	1	1	1	1
3a16	1	0	0	0	1	0	0	0	0	0
3a17	0	0	0	0	0	0	0	0	0	0
3a18	0	0	0	0	1	0	0	0	0	0
3a19	1	0	0	0	1	0	0	1	1	1
3a20	1	0	1	0	1	0	0	1	1	1
3a21	0	0	1	0	0	0	0	1	0	1
3a22	0	0	1	0	0	0	1	1	1	1
3a23	0	0	0	0	1	0	0	0	0	0
3a24	1	0	0	0	1	0	0	1	1	1
3a25	1	0	1	1	1	1	0	1	1	0
3a26	0	0	0	0	0	0	0	0	0	0
3a27	1	0	1	0	1	0	0	0	0	1
3a28	0	0	0	0	0	0	0	0	0	0
3a29	0	0	0	0	0	0	0	1	1	1
3a30	0	0	0	0	0	0	0	1	1	1
3a31	1	0	1	0	0	0	0	1	1	1
3a32	0	0	0	0	0	0	0	0	0	0
3a33	1	0	0	0	0	0	0	0	0	0
3a34	1	0	0	0	1	0	0	1	1	1
3a35	1	0	1	0	0	0	0	0	0	1
3a36	1	0	0	0	1	0	0	1	1	1
3a37	0	0	0	0	0	0	0	0	0	0
3a38	0	0	1	1	0	1	0	1	0	0
3a39	0	0	0	0	0	0	0	0	0	1
3a40	0	0	1	0	0	0	0	1	1	1
3a41	0	0	0	0	0	0	0	1	1	1
3a42	1	0	1	1	1	1	1	1	1	1
3a43	1	0	1	0	0	0	0	1	1	0
3a44	0	0	0	0	0	0	0	0	0	1
3a45	1	0	0	0	0	0	0	0	1	0
3a46	0	0	0	0	1	0	0	0	0	1
3a47	1	0	0	0	0	0	0	1	1	1
3a48	1	0	0	0	1	0	0	1	1	1
3a49	1	0	0	0	0	0	0	1	1	1
3a50	1	0	0	1	0	0	0	1	1	1
3b1	1	0	0	0	1	0	0	1	1	1
3b2	1	0	1	1	1	0	1	0	1	1
3b3	0	0	0	0	1	0	0	1	1	1
3b4	0	1	1	1	1	1	1	1	1	1
3b5	1	0	0	0	1	1	0	1	1	0
3b6	0	0	0	0	0	0	0	0	0	0
3b7	1	0	0	0	0	0	0	1	1	1
3b8	1	0	1	0	0	0	0	1	1	1
3b9	1	0	0	0	0	0	0	0	0	0
3b10	1	0	0	0	1	0	0	0	1	1
3b11	1	0	1	1	1	1	0	1	0	1
3b12	1	1	0	0	1	1	0	0	0	1
3b13	0	0	0	0	1	0	0	1	1	1
3b14	0	0	0	0	0	0	0	0	1	0
3b15	1	0	0	0	0	0	0	1	1	0
3b16	0	0	0	0	1	0	0	1	1	0
3b17	0	0	0	0	0	0	0	0	0	0
3b18	0	0	1	1	1	1	0	1	0	0
3b19	0	0	0	0	0	0	0	0	0	0
3b20	1	0	0	0	1	0	0	1	1	1
3b21	1	0	0	0	1	0	0	1	1	1
3b22	0	0	1	1	1	0	0	1	0	1
3b23	0	0	0	0	1	0	0	1	1	1
3b24	0	0	0	0	0	0	0	0	0	0
3b25	0	0	0	0	1	0	0	1	1	0
3b26	0	0	0	0	0	0	0	1	1	0
3b27	1	0	0	0	0	0	1	0	1	1
3b28	0	0	0	0	0	0	1	1	0	1
3b29	0	0	0	0	0	0	0	0	1	0
3b30	1	0	0	0	0	0	0	0	0	1
3b31	1	0	0	0	1	0	1	1	1	1
3b32	0	0	0	0	1	0	0	1	1	1
3b33	1	0	0	0	0	0	0	1	1	0
3b34	1	0	0	0	0	0	0	1	1	0
3b35	0	0	0	0	1	1	1	0	1	1

### Sheet: identified species
Species	Ampicillin	Tetracycline	Erythromycin	Gentamycin	Rifampicin	Kanamycin	Nalidixic acid	Ciprofloxacin	Sulfadiazine	Vancomycin
Rouxiella chamberiensis	1	0	1	1	1	1	1	1	1	1		1= resistant
Pandoraea apista	1	0	1	1	1	1	1	1	1	1		0= sensitive
Pandoraea terrae	0	1	1	1	1	1	1	1	1	1
Serratia marcescens	1	0	1	0	1	1	1	1	1	1
Rouxiella chamberiensis	1	1	1	0	1	0	1	1	1	1
Paraburkholderia phytofirmans	1	0	1	1	1	1	0	1	1	1
